# SOX transcription factors direct TCF-independent WNT/beta-catenin transcription

**DOI:** 10.1101/2021.08.25.457694

**Authors:** Shreyasi Mukherjee, David M. Luedeke, Leslie Brown, Aaron M. Zorn

## Abstract

WNT/ß-catenin signaling regulates gene expression across numerous biological contexts including development, stem cell homeostasis and tissue regeneration, and dysregulation of this pathway has been implicated in many diseases including cancer. One fundamental question is how distinct WNT target genes are activated in a context-specific manner, given the dogma that most, if not all, WNT/ß-catenin responsive transcription is mediated by TCF/LEF transcription factors (TFs) that have similar DNA-binding specificities. Here we show that the SOX family of TFs direct lineage-specific WNT/ß-catenin responsive transcription during the differentiation of human pluripotent stem cells (hPSCs) into definitive endoderm (DE) and neuromesodermal progenitors (NMPs). Using time-resolved multi-omics analyses, we show that ß-catenin association with chromatin is highly dynamic, colocalizing with distinct TCFs and/or SOX TFs at distinct stages of differentiation, indicating both cooperative and competitive modes of genomic interactions. We demonstrate that SOX17 and SOX2 are required to recruit ß-catenin to hundreds of lineage-specific WNT-responsive enhancers, many of which are not occupied by TCFs. At a subset of these TCF-independent enhancers, SOX TFs are required to both establish a permissive chromatin landscape and recruit a WNT-enhanceosome complex that includes ß-catenin, BCL9, PYGO and transcriptional coactivators to direct SOX/ß-catenin-dependent transcription. Given that SOX TFs are expressed in almost every cell type, these results have broad mechanistic implications for the specificity of WNT responses across many developmental and disease contexts.
