## Supplementary material for "SOX transcription factors direct TCF-independent WNT/beta-catenin transcription": Datasets_Metadata

### Sheet: Sheet1
sample name	dataset	description	treatment	developmental stage	ChIP antibody
Sample 1	ES - SOX17 Rep1	ChIP-Seq		pluripotent ES cells	SOX17 R&D AF1924
Sample 2	ES - SOX17 Rep2	ChIP-Seq		pluripotent ES cells	SOX17 R&D AF1924
Sample 3	ES - TCF7 Rep1	ChIP-Seq		pluripotent ES cells	CST 2203
Sample 4	ES - TCF7 Rep2	ChIP-Seq		pluripotent ES cells	CST 2203
Sample 5	ES - TCF7L1 Rep1	ChIP-Seq		pluripotent ES cells	Active Motif 61125
Sample 6	ES - TCF7L1 Rep2	ChIP-Seq		pluripotent ES cells	Active Motif 61125
Sample 7	ES - TCF7L2 Rep1	ChIP-Seq		pluripotent ES cells	CST 2569
Sample 8	ES - TCF7L2 Rep2	ChIP-Seq		pluripotent ES cells	CST 2569
Sample 9	ES - LEF1 Rep1	ChIP-Seq		pluripotent ES cells	CST 76010
Sample 10	ES - LEF1 Rep2	ChIP-Seq		pluripotent ES cells	CST 76010
Sample 11	ES - BCAT Rep1	ChIP-Seq		pluripotent ES cells	Invitrogen 71-2700
Sample 12	ES - BCAT Rep2	ChIP-Seq		pluripotent ES cells	Invitrogen 71-2700
Sample 13	DE DAY1 - SOX17 Rep1	ChIP-Seq		Day 1 mesendoderm	SOX17 R&D AF1924
Sample 14	DE DAY1 - SOX17 Rep2	ChIP-Seq		Day 1 mesendoderm	SOX17 R&D AF1924
Sample 15	DE DAY1 - TCF7 Rep1	ChIP-Seq		Day 1 mesendoderm	CST 2203
Sample 16	DE DAY1 - TCF7 Rep2	ChIP-Seq		Day 1 mesendoderm	CST 2203
Sample 17	DE DAY1 - TCF7L1 Rep1	ChIP-Seq		Day 1 mesendoderm	Active Motif 61125
Sample 18	DE DAY1 - TCF7L1 Rep2	ChIP-Seq		Day 1 mesendoderm	Active Motif 61125
Sample 19	DE DAY1 - TCF7L2 Rep1	ChIP-Seq		Day 1 mesendoderm	CST 2569
Sample 20	DE DAY1 - TCF7L2 Rep2	ChIP-Seq		Day 1 mesendoderm	CST 2569
Sample 21	DE DAY1 - LEF1 Rep1	ChIP-Seq		Day 1 mesendoderm	CST 76010
Sample 22	DE DAY1- LEF1 Rep2	ChIP-Seq		Day 1 mesendoderm	CST 76010
Sample 23	DE DAY1 - BCAT Rep1	ChIP-Seq		Day 1 mesendoderm	Invitrogen 71-2700
Sample 24	DE DAY1 - BCAT Rep2	ChIP-Seq		Day 1 mesendoderm	Invitrogen 71-2700
Sample 25	DE DAY2 - SOX17 Rep1	ChIP-Seq		Day 2 endoderm progenitors	SOX17 R&D AF1924
Sample 26	DE DAY2 - SOX17 Rep2	ChIP-Seq		Day 2 endoderm progenitors	SOX17 R&D AF1924
Sample 27	DE DAY2 - TCF7 Rep1	ChIP-Seq		Day 2 endoderm progenitors	CST 2203
Sample 28	DE DAY2 - TCF7 Rep2	ChIP-Seq		Day 2 endoderm progenitors	CST 2203
Sample 29	DE DAY2 - TCF7L1 Rep1	ChIP-Seq		Day 2 endoderm progenitors	Active Motif 61125
Sample 30	DE DAY2 - TCF7L1 Rep2	ChIP-Seq		Day 2 endoderm progenitors	Active Motif 61125
Sample 31	DE DAY2 - TCF7L2 Rep1	ChIP-Seq		Day 2 endoderm progenitors	CST 2569
Sample 32	DE DAY2 - TCF7L2 Rep2	ChIP-Seq		Day 2 endoderm progenitors	CST 2569
Sample 33	DE DAY2 - LEF1 Rep1	ChIP-Seq		Day 2 endoderm progenitors	CST 76010
Sample 34	DE DAY2- LEF1 Rep2	ChIP-Seq		Day 2 endoderm progenitors	CST 76010
Sample 35	DE DAY2 - BCAT Rep1	ChIP-Seq		Day 2 endoderm progenitors	Invitrogen 71-2700
Sample 36	DE DAY2 - BCAT Rep2	ChIP-Seq		Day 2 endoderm progenitors	Invitrogen 71-2700
Sample 37	DE DAY3 - SOX17 Rep1	ChIP-Seq		Day 3 definitive endoderm	SOX17 R&D AF1924
Sample 38	DE DAY3 - SOX17 Rep2	ChIP-Seq		Day 3 definitive endoderm	SOX17 R&D AF1924
Sample 39	DE DAY3 - TCF7 Rep1	ChIP-Seq		Day 3 definitive endoderm	CST 2203
Sample 40	DE DAY3 - TCF7 Rep2	ChIP-Seq		Day 3 definitive endoderm	CST 2203
Sample 41	DE DAY3 - TCF7L1 Rep1	ChIP-Seq		Day 3 definitive endoderm	Active Motif 61125
Sample 42	DE DAY3 - TCF7L1 Rep2	ChIP-Seq		Day 3 definitive endoderm	Active Motif 61125
Sample 43	DE DAY3 - TCF7L2 Rep1	ChIP-Seq		Day 3 definitive endoderm	CST 2569
Sample 44	DE DAY3 - TCF7L2 Rep2	ChIP-Seq		Day 3 definitive endoderm	CST 2569
Sample 45	DE DAY3 - LEF1 Rep1	ChIP-Seq		Day 3 definitive endoderm	CST 76010
Sample 46	DE DAY3- LEF1 Rep2	ChIP-Seq		Day 3 definitive endoderm	CST 76010
Sample 47	DE DAY3 - WT BCAT Rep1	ChIP-Seq		Day 3 definitive endoderm	Invitrogen 71-2700
Sample 48	DE DAY3 - WT BCAT Rep2	ChIP-Seq		Day 3 definitive endoderm	Invitrogen 71-2700
Sample 49	DE DAY3 - SOX17KO BCAT Rep 1	ChIP-Seq		Day 3 definitive endoderm	Invitrogen 71-2700
Sample 50	DE DAY3 - SOX17KO BCAT Rep 2	ChIP-Seq		Day 3 definitive endoderm	Invitrogen 71-2700
Sample 51	DE DAY3 - SOX17KO TCF7	ChIP-Seq		Day 3 definitive endoderm	CST 2203
Sample 52	DE DAY3 - SOX17KO TCF7L1	ChIP-Seq		Day 3 definitive endoderm	Active Motif 61125
Sample 53	DE DAY3 - SOX17KO TCF7L2	ChIP-Seq		Day 3 definitive endoderm	CST 2569
Sample 54	DE DAY3 - SOX17KO LEF1	ChIP-Seq		Day 3 definitive endoderm	CST 76010
Sample 55	DE DAY3 - WT H3K27AC	ChIP-Seq		Day 3 definitive endoderm	Active Motif 39133
Sample 56	DE DAY3 - SOX17KO H3K27AC	ChIP-Seq		Day 3 definitive endoderm	Active Motif 39133
Sample 57	DE DAY3 - WT BRG1	ChIP-Seq		Day 3 definitive endoderm	CST 49360
Sample 58	DE DAY3 - SOX17KO BRG1	ChIP-Seq		Day 3 definitive endoderm	CST 49360
Sample 59	ES - ATAC Rep1	ATAC-Seq		pluripotent ES cells
Sample 60	ES - ATAC Rep2	ATAC-Seq		pluripotent ES cells
Sample 61	DE DAY1 - ATAC Rep1	ATAC-Seq		Day 1 mesendoderm
Sample 62	DE DAY1 - ATAC Rep2	ATAC-Seq		Day 1 mesendoderm
Sample 63	DE DAY2 - ATAC Rep1	ATAC-Seq		Day 2 endoderm progenitors
Sample 64	DE DAY2 - ATAC Rep2	ATAC-Seq		Day 2 endoderm progenitors
Sample 65	DE DAY3 - WT ATAC Rep1	ATAC-Seq		Day 3 definitive endoderm
Sample 66	DE DAY2 - WT ATAC Rep2	ATAC-Seq		Day 3 definitive endoderm
Sample 67	DE DAY3 - SOX17KO ATAC Rep1	ATAC-Seq		Day 3 definitive endoderm
Sample 68	DE DAY3 - SOX17KO ATAC Rep2	ATAC-Seq		Day 3 definitive endoderm
Sample 69	NMP WT DAY3 - SOX2	ChIP-Seq		Day 3 neuromesodermal progenitors	R&D AF2018
Sample 70	NMP WT DAY3 - TCF7L1	ChIP-Seq		Day 3 neuromesodermal progenitors	Active Motif 61125
Sample 71	NMP WT DAY3 - LEF1	ChIP-Seq		Day 3 neuromesodermal progenitors	CST 76010
Sample 72	NMP SOX2KD DAY 3 - TCF7L1	ChIP-Seq	1ug/ml dox at Days 2 and 3	Day 3 neuromesodermal progenitors	Active Motif 61125
Sample 73	NMP SOX2KD DAY 3 - LEF1	ChIP-Seq	1ug/ml dox at Days 2 and 3	Day 3 neuromesodermal progenitors	CST 76010
Sample 74	NMP WT DAY 3 - BCAT Rep1	ChIP-Seq		Day 3 neuromesodermal progenitors	Invitrogen 71-2700
Sample 75	NMP WT DAY 3 - BCAT Rep2	ChIP-Seq		Day 3 neuromesodermal progenitors	Invitrogen 71-2700
Sample 76	NMP WT DAY 3 - BCAT Rep3	ChIP-Seq		Day 3 neuromesodermal progenitors	Invitrogen 71-2700
Sample 77	NMP SOX2KD DAY 3 - BCAT Rep1	ChIP-Seq	1ug/ml dox at Days 2 and 3	Day 3 neuromesodermal progenitors	Invitrogen 71-2700
Sample 78	NMP SOX2KD DAY 3 - BCAT Rep2	ChIP-Seq	1ug/ml dox at Days 2 and 3	Day 3 neuromesodermal progenitors	Invitrogen 71-2700
Sample 79	NMP SOX2KD DAY 3 - BCAT Rep3	ChIP-Seq	1ug/ml dox at Days 2 and 3	Day 3 neuromesodermal progenitors	Invitrogen 71-2700
Sample 80	NMP WT ATAC DAY3 Rep1	ATAC-Seq		Day 3 neuromesodermal progenitors
Sample 81	NMP WT ATAC DAY3 Rep2	ATAC-Seq		Day 3 neuromesodermal progenitors
Sample 82	NMP SOX2KD ATAC DAY3 Rep1	ATAC-Seq	1ug/ml dox at Days 2 and 3	Day 3 neuromesodermal progenitors
Sample 83	NMP SOX2KD ATAC DAY3 Rep2	ATAC-Seq	1ug/ml dox at Days 2 and 3	Day 3 neuromesodermal progenitors
Sample 84	ES Rep1	RNA-Seq		pluripotent ES cells
Sample 85	ES Rep2	RNA-Seq		pluripotent ES cells
Sample 86	ES Rep3	RNA-Seq		pluripotent ES cells
Sample 87	DE DAY1 WNT Rep1	RNA-Seq		Day 1 mesendoderm
Sample 88	DE DAY1 WNT Rep2	RNA-Seq		Day 1 mesendoderm
Sample 89	DE DAY1 WNT Rep3	RNA-Seq		Day 1 mesendoderm
Sample 90	DE DAY1 C59 Rep1	RNA-Seq		Day 1 mesendoderm
Sample 91	DE DAY1 C59 Rep2	RNA-Seq		Day 1 mesendoderm
Sample 92	DE DAY1 C59 Rep3	RNA-Seq		Day 1 mesendoderm
Sample 93	DE DAY 2 WNT Rep1	RNA-Seq		Day 2 endoderm progenitors
Sample 94	DE DAY 2 WNT Rep2	RNA-Seq		Day 2 endoderm progenitors
Sample 95	DE DAY 2 WNT Rep3	RNA-Seq		Day 2 endoderm progenitors
Sample 96	DE DAY 2 C59 - Early Rep1	RNA-Seq	Activin/C59 at Days 1 and 2	Day 2 endoderm progenitors
Sample 97	DE DAY 2 C59 - Early Rep2	RNA-Seq	Activin/C59 at Days 1 and 2	Day 2 endoderm progenitors
Sample 98	DE DAY 2 C59 - Early Rep3	RNA-Seq	Activin/C59 at Days 1 and 2	Day 2 endoderm progenitors
Sample 99	DE DAY 2 C59 - Late Rep1	RNA-Seq	Activin/CHIR Day1, Activin/C59 Day2	Day 2 endoderm progenitors
Sample 100	DE DAY 2 C59 - Late Rep2	RNA-Seq	Activin/CHIR Day1, Activin/C59 Day2	Day 2 endoderm progenitors
Sample 101	DE DAY 2 C59 - Late Rep3	RNA-Seq	Activin/CHIR Day1, Activin/C59 Day2	Day 2 endoderm progenitors
Sample 102	DE DAY 3 WT WNT Rep1	RNA-Seq		Day 3 definitive endoderm
Sample 103	DE DAY 3 WT WNT Rep2	RNA-Seq		Day 3 definitive endoderm
Sample 104	DE DAY 3 WT WNT Rep3	RNA-Seq		Day 3 definitive endoderm
Sample 105	DE DAY 3 WT C59 - Early Rep1	RNA-Seq	Activin/C59 at Days 1,2 and 3	Day 3 definitive endoderm
Sample 106	DE DAY 3 WT C59 - Early Rep2	RNA-Seq	Activin/C59 at Days 1,2 and 3	Day 3 definitive endoderm
Sample 107	DE DAY 3 WT C59 - Early Rep3	RNA-Seq	Activin/C59 at Days 1,2 and 3	Day 3 definitive endoderm
Sample 108	DE DAY 3 WT C59 - Late Rep1	RNA-Seq	Activin/CHIR Day1, Activin/C59 Days 2 and 3	Day 3 definitive endoderm
Sample 109	DE DAY 3 WT C59 - Late Rep2	RNA-Seq	Activin/CHIR Day1, Activin/C59 Days 2 and 3	Day 3 definitive endoderm
Sample 110	DE DAY 3 WT C59 - Late Rep3	RNA-Seq	Activin/CHIR Day1, Activin/C59 Days 2 and 3	Day 3 definitive endoderm
Sample 111	DE DAY 3 SOX17KO WNT Rep1	RNA-Seq		Day 3 definitive endoderm
Sample 112	DE DAY 3 SOX17KO WNT Rep2	RNA-Seq		Day 3 definitive endoderm
Sample 113	DE DAY 3 SOX17KO WNT Rep3	RNA-Seq		Day 3 definitive endoderm
Sample 114	DE DAY 3 SOX17KO C59 - Early Rep1	RNA-Seq		Day 3 definitive endoderm
Sample 115	DE DAY 3 SOX17KO C59 - Early Rep2	RNA-Seq		Day 3 definitive endoderm
Sample 116	DE DAY 3 SOX17KO C59 - Early Rep3	RNA-Seq		Day 3 definitive endoderm
Sample 117	DE DAY 3 SOX17KO C59 - Late Rep1	RNA-Seq		Day 3 definitive endoderm
Sample 118	DE DAY 3 SOX17KO C59 - Late Rep2	RNA-Seq		Day 3 definitive endoderm
Sample 119	DE DAY 3 SOX17KO C59 - Late Rep3	RNA-Seq		Day 3 definitive endoderm
Sample 120	NMP DAY3 WT WNT Rep1	RNA-Seq		Day 3 neuromesodermal progenitors
Sample 121	NMP DAY3 WT WNT Rep2	RNA-Seq		Day 3 neuromesodermal progenitors
Sample 122	NMP DAY3 WT WNT Rep3	RNA-Seq		Day 3 neuromesodermal progenitors
Sample 123	NMP DAY3 SOX2 KD WNT Rep1	RNA-Seq	1ug/ml dox at Days 2 and 3	Day 3 neuromesodermal progenitors
Sample 124	NMP DAY3 SOX2 KD WNT Rep2	RNA-Seq	1ug/ml dox at Days 2 and 3	Day 3 neuromesodermal progenitors
Sample 125	NMP DAY3 SOX2 KD WNT Rep3	RNA-Seq	1ug/ml dox at Days 2 and 3	Day 3 neuromesodermal progenitors
Sample 126	NMP DAY3 WT C59 Rep1	RNA-Seq		Day 3 neuromesodermal progenitors
Sample 127	NMP DAY3 WT C59 Rep2	RNA-Seq		Day 3 neuromesodermal progenitors
Sample 128	NMP DAY3 WT C59 Rep3	RNA-Seq		Day 3 neuromesodermal progenitors
Sample 129	NMP DAY3 SOX2KD C59 Rep1	RNA-Seq	1ug/ml dox at Days 2 and 3	Day 3 neuromesodermal progenitors
Sample 130	NMP DAY3 SOX2KD C59 Rep2	RNA-Seq	1ug/ml dox at Days 2 and 3	Day 3 neuromesodermal progenitors
Sample 131	NMP DAY3 SOX2KD C59 Rep3	RNA-Seq	1ug/ml dox at Days 2 and 3	Day 3 neuromesodermal progenitors
Sample 132	ES INPUT Rep1	ChIP-Seq		pluripotent ES cells	none
Sample 133	ES INPUT Rep2	ChIP-Seq		pluripotent ES cells	none
Sample 134	DE DAY1 INPUT Rep1	ChIP-Seq		Day 1 mesendoderm	none
Sample 135	DE DAY1 INPUT Rep2	ChIP-Seq		Day 1 mesendoderm	none
Sample 136	DE DAY2 INPUT Rep1	ChIP-Seq		Day 2 endoderm progenitors	none
Sample 137	DE DAY2 INPUT Rep2	ChIP-Seq		Day 2 endoderm progenitors	none
Sample 138	D3 DAY3 WT INPUT Rep1	ChIP-Seq		Day 3 definitive endoderm	none
Sample 139	D3 DAY3 WT INPUT Rep2	ChIP-Seq		Day 3 definitive endoderm	none
Sample 140	DE DAY3 SOX17KO INPUT Rep1	ChIP-Seq		Day 3 definitive endoderm	none
Sample 141	DE DAY3 SOX17KO INPUT Rep2	ChIP-Seq		Day 3 definitive endoderm	none
Sample 142	NMP DAY3 WT INPUT Rep1	ChIP-Seq		Day 3 neuromesodermal progenitors	none
Sample 144	NMP DAY3 SOX2KD INPUT Rep1	ChIP-Seq	1ug/ml dox at Days 2 and 3	Day 3 neuromesodermal progenitors	none
