## Supplementary material for "SOX transcription factors direct TCF-independent WNT/beta-catenin transcription": Key_Reagents

### Sheet: Antibodies
Ab	Vendor	Catalog #	Immunostaining	Western Blot	ChIP-qPCR	ChIP-Seq	CoIP
beta-catenin	BD Biosciences	610154	1: 500	1: 250
beta-catenin K49Ac	Cell Signaling Technology	9030	1: 200	1: 500	10 ul
beta-catenin	Invitrogen	71-2700		1:500	5ug	10ug	10ug
BCL9	Abcam	ab3705		1:200	10 ul
BRG1	Bethyl Laboratories	A303-877A		1:1000
BRG1	Cell Signaling Technology	49360				10ul
H3K27ac	Active Motif	39133				10ul
LEF1	Cell Signaling Technology	76010	1:200	1:1,000	10 ul	10ul
MED12	Bethyl Laboratories	A300-774A			10 ul
NIPBL	Bethyl Laboratories	A301-779A			10 ul
p300	Abcam	ab14984			10ul
PYGO2	Novus Biologicals	NBP1-46171			10 ul
SMC1	Bethyl Laboratories	A300-055A		1:2000	10 ul
SOX17	R&D Systems	AF1924	1: 500	1: 500	5ug	10ug	10ug
SOX2	R&D Systems	AF2018	1: 500			10ug
TBX6	R&D Systems	AF4744	1:200
TBXT	Cell Signaling Technology	81694	1:1,000
TCF7	Cell Signaling Technology	2203	1: 200	1: 200		10 ul
TCF7L1	Active Motif	61125				10ul
TCF7L1	R&D Systems	AF6116	1:500	1:1,000
TCF7L2	Cell Signaling Technology	2569	1:200	1:1,000	10 ul	10 ul	10ul

### Sheet: SOX17KO primers
Sequence Name	Sequence	Purpose
hSox17 HMG L1	AGT GAC GAC CAG AGC CAG AC	Used to amplify CRISPR/Cas9 targeted region.
hSox17 HMG R1	CAG AGC CTT AAG AAA GGA CGT G
hSox17 HMG gRNA1 L	CAC CTG AAA GCG TTC ATC GGC CGC	gRNA to used to create the SOX17 KO.
hSox17 HMG gRNA1 R	AAA CGC GGC CGA TGA ACG CTT TCA

### Sheet: ChIP-qPCR primers
Number	ID	Sequence	Primer Type	Reference
1	Neg2_chr13_Fwd	AAAGCTGGACTGGTGAATGC	ChIP	Rada-Iglesias et al, Nature, 2011
2	Neg2_chr13_Rev	TCAAAGGCTCATCTTTGCAG
3	Neg3_chr5_Fwd	CCTCCTTCCCTCCTACCAAC	ChIP	Rada-Iglesias et al, Nature, 2011
4	Neg3_chr5_Rev	TGCCTAGATCCCTGCTATGG
5	SP5.Bcat.Fwd	TCC AGA CCA ACA AAC ACA CC	ChIP	Estaras et al, Mol Cell, 2015
6	SP5.Bcat.Rev	TTT GAA GTT TGC CGC TAC CC
7	NKD1_chip FWD	AGA TCA AAG ACT CAG CGG TTA C	ChIP	This Study
8	NKD1_chip REV	GCA GCG ACA AAT GTC CAA AG
9	CDX2_chip FWD	TAC CAC TAC TGA GCA AAT GGC	ChIP	This Study
10	CDX2_chip REV	GCA GGG TCG TGT TTA TGT TAA TG
11	CXCR4_chip FWD	CAC TTT GAA CAA CGC GGA AC	ChIP	This Study
12	CXCR4_chip REV	CCT GCC ATT TAT CAC CCA AGA
13	SALL1_chip FWD	CAG CTC CTG CTC ACT CTT AAT C	ChIP	This Study
14	SALL1_chip REV	CCA ACA AAC AGA AAG GGC TAA AT
