## Supplementary material for "SOX transcription factors direct TCF-independent WNT/beta-catenin transcription": FigS1_Stats

### Sheet: Common
BCAT				ATAC
Group	p. val	significance		Group	p. val	significance
D0 - D1	< 0.00001	yes		D0 - D1	< 0.00001	yes
D0 - D2	< 0.00001	yes		D0 - D2	< 0.00001	yes
D0 - D3	< 0.00001	yes		D0 - D3	< 0.00001	yes
D1 - D2	< 0.00001	yes		D1 - D2	< 0.00001	yes
D1 - D3	< 0.00001	yes		D1 - D3	< 0.00001	yes
D2 - D3	< 0.00001	yes		D2 - D3	< 0.00001	yes

### Sheet: D1
BCAT				ATAC
Group	p. val	significance		Group	p. val	significance
D0 - D1	< 0.00001	yes		D0 - D1	< 0.00001	yes
D0 - D2	< 0.00001	yes		D0 - D2	< 0.00001	yes
D0 - D3	0.031	yes		D0 - D3	0.922	no
D1 - D2	< 0.00001	yes		D1 - D2	< 0.00001	yes
D1 - D3	< 0.00001	yes		D1 - D3	< 0.00001	yes
D2 - D3	< 0.00001	yes		D2 - D3	< 0.00001	yes

### Sheet: D2
BCAT				ATAC
Group	p. val	significance		Group	p. val	significance
D0 - D1	0.0015	yes		D0 - D1	< 0.00001	yes
D0 - D2	< 0.00001	yes		D0 - D2	< 0.00001	yes
D0 - D3	< 0.00001	yes		D0 - D3	< 0.00001	yes
D1 - D2	< 0.00001	yes		D1 - D2	< 0.00001	yes
D1 - D3	< 0.00001	yes		D1 - D3	0.8198	no
D2 - D3	< 0.00001	yes		D2 - D3	< 0.00001	yes

### Sheet: D2-D3
BCAT				ATAC
Group	p. val	significance		Group	p. val	significance
D0 - D1	< 0.00001	yes		D0 - D1	< 0.00001	yes
D0 - D2	< 0.00001	yes		D0 - D2	< 0.00001	yes
D0 - D3	< 0.00001	yes		D0 - D3	< 0.00001	yes
D1 - D2	< 0.00001	yes		D1 - D2	< 0.00001	yes
D1 - D3	< 0.00001	yes		D1 - D3	< 0.00001	yes
D2 - D3	< 0.00001	yes		D2 - D3	< 0.00001	yes

### Sheet: D3
BCAT				ATAC
Group	p. val	significance		Group	p. val	significance
D0 - D1	0.1922	no		D0 - D1	0.2048	no
D0 - D2	< 0.00001	yes		D0 - D2	< 0.00001	yes
D0 - D3	< 0.00001	yes		D0 - D3	< 0.00001	yes
D1 - D2	< 0.00001	yes		D1 - D2	< 0.00001	yes
D1 - D3	0.0013	yes		D1 - D3	< 0.00001	yes
D2 - D3	< 0.00001	yes		D2 - D3	0.3262	no
